# DNA fingerprinting: an effective tool for taxonomic identification of processed precious corals

**DOI:** 10.1101/813865

**Authors:** Bertalan Lendvay, Laurent E. Cartier, Mario Gysi, Joana B. Meyer, Michael S. Krzemnicki, Adelgunde Kratzer, Nadja V. Morf

## Abstract

Precious coral species have been used to produce jewelry and ornaments since antiquity. Due to the high prices at which corals are traded, coral beds have been heavily fished. Hence, fishing and international trade regulations were put in place. However, poaching remains extensive and mislabeling of products is common. To this date, the control of precious coral exploitation and enforcement of trade rules have been largely impaired by the fact that species of processed coral skeletons can be extremely difficult to distinguish even for trained experts.

Here, we developed methods to use DNA recovered from worked precious coral skeletons to identify their species. We evaluated purity and quantity of DNA extracted using five different techniques. Then, a minimally invasive sampling protocol was tested, which allowed genetic analysis without compromising the value of the worked coral objects.

We found extraction of pure DNA possible in all cases using 100 mg skeletal material and over half of the cases when using “quasi non-destructive” sampling with sampled material amount as low as 2.3 mg. Sequence data of the recovered DNA gave a strong indication that the range of precious coral species present in the trade is broader than previously anticipated.
