## Supplementary material for "DNA fingerprinting: an effective tool for taxonomic identification of processed precious corals": Lendvay et al. Supplementary Table S1

### Sheet: Legend Results S8
Supplementary Results S1. Quantitative real-time PCR results.
for
article:	DNA fingerprinting: an effective tool for taxonomic identification of processed precious corals
authors:	Bertalan Lendvay, Nadja V. Morf, Mario Gysi, Joana B. Meyer, Michael S. Krzemnicki, Adelgunde Kratzer, Laurent E. Cartier
Purity assessment and absolute quantity assessment were carried out for each DNA extract performed with the different DNA extraction techniques abbreviated "W", "F", "B", "E" and "Y".
Absolute quantity assessment was also carried out for the DNA extracts obtained with "quasi non-destructive" sampling
In the "Purity assessment", the value of "Cycle shift" corresponds to the deviation of the Cq cycle number of the reaction compared to the average Cq value of triplicate standard reactions.
"Cycle shift" values are followed by mean and standard deviation (SD) values of the triplicates
In the "Quantity assessment", "Calculated copy number" values were achiweved based on standard curve of standard reactions with known template input.
"Calculated copy number" values are followed by mean and standard deviation (SD) and coefficient of variation (CV) values of the triplicates

### Sheet: "W" extraction method
	Purity assessment						Quantity assessment
Sample name	Cycle shift in replicate no. 1	Cycle shift in replicate no. 2	Cycle shift in replicate no. 3	mean	SD		Calculated copy number in replicate no. 1	Calculated copy number in replicate no. 2	Calculated copy number in replicate no. 3	mean	SD	CV
Sample_01	-0.106373	0.0470428	-0.127836	-0.0623889	0.0778745		19.124	64.0728	14.3519	32.5162	22.3988	68.8849
Sample_02	-0.0326525	0.256516	0.0156879	0.0798503	0.12647		0	0	0	0	0	0
Sample_03	0.0984128	0.445635	0.186211	0.243419	0.147412		0	0	40.1016	13.3672	18.9041	141.421
Sample_04	1.1105	1.65573	1.5066	1.42428	0.230076		0	0.158125	0	0.0527083	0.0745408	141.421
Sample_05	-0.206841	-0.221111	-0.0790939	-0.169015	0.0638505		7.2037	15.6776	37.4215	20.1009	12.7267	63.314
Sample_06	-0.22502	-0.010334	-0.269356	-0.168237	0.113112		0	0	0	0	0	0
Sample_07	0.38928	0.484491	0.277781	0.383851	0.0844766		0	0	0	0	0	0
Sample_08	0.536643	0.728035	0.470898	0.578525	0.109073		0	0	0	0	0	0
Sample_09	0.589006	0.271767	0.306761	0.389178	0.14202		0	5.19635	45.2109	16.8024	20.1995	120.218
Sample_10	0.245382	-0.0868397	-0.178993	-0.00681708	0.182257		0	33.8975	0	11.2992	15.9794	141.421
Sample_11	0.130546	0.298233	0.178162	0.202314	0.070556		10.0464	4.14411	0	4.73017	4.12231	87.1492
Sample_12	-0.092982	-0.173523	-0.251238	-0.172581	0.0646111		0	0	0	0	0	0
Sample_13	0.116779	-0.126184	-0.00595474	-0.00512017	0.099191		88.1335	62.7831	31.0915	60.6694	23.3352	38.4629
Sample_14	0.411147	0.364992	-0.0348454	0.247098	0.200253		433.973	426.007	108.524	322.834	151.576	46.9515
Sample_15	0.0575384	0.00143623	-0.111984	-0.0176699	0.0705136		81.1294	25.1353	15.3238	40.5295	28.9865	71.5196
Sample_16	0.54667	0.347044	0.359182	0.417632	0.0913782		26.518	37.6648	11.1121	25.0983	10.8865	43.3753
Sample_17	0.770536	0.230631	0.120174	0.37378	0.284149		17.658	4.2161	0.255782	7.37661	7.44762	100.963
Sample_18	0.113813	-0.0871792	-0.00356293	0.00769022	0.0824395		4.26945	0	0	1.42315	2.01264	141.421
Sample_19	0.163631	-0.20993	-0.157568	-0.0679559	0.165146		249.991	124.904	67.4937	147.463	76.1928	51.6691
Sample_20	0.0793622	-0.224674	-0.153807	-0.0997062	0.129884		0	0	0	0	0	0
Sample_21	0.239303	-0.141922	-0.173502	-0.0253737	0.187598		63.3216	0	40.106	34.4759	26.1557	75.8666
Sample_22	no amplification	no amplification	no amplification	n.a.	n.a.		0	0	0	0	0	0
Sample_23	0.119607	-0.186382	0.0384159	-0.00945303	0.129424		42.4979	30.7311	36.2496	36.4929	4.80688	13.1721
Sample_24	0.363181	0.120289	0.299959	0.261143	0.102889		204.75	347.826	33.578	195.385	128.462	65.7482
Sample_25	0.0417614	-0.173779	-0.0593967	-0.0638046	0.088049		0	0	0	0	0	0

### Sheet: "F" extraction method
	Purity assessment						Quantity assessment
Sample name	Cycle shift in replicate no. 1	Cycle shift in replicate no. 2	Cycle shift in replicate no. 3	mean	SD		Calculated copy number in replicate no. 1	Calculated copy number in replicate no. 2	Calculated copy number in replicate no. 3	mean	SD	CV
Sample_01	-0.224683	0.241104	0.0625852	0.0263354	0.191877		0	0	0	0	0	0
Sample_02	-0.329973	0.120829	-0.151768	-0.120304	0.185379		0.00642196	4.31327	0.0011914	1.44029	1.79255	124.457
Sample_03	-0.392917	0.112942	-0.066178	-0.115384	0.209427		37.616	37.8156	7.41937	27.617	12.631	45.7364
Sample_04	-0.262218	0.110523	-0.212687	-0.121461	0.165279		38.0299	37.2035	15.1171	30.1168	9.20763	30.573
Sample_05	-0.243184	0.0927238	-0.133183	-0.0945479	0.139829		0.00233907	17.154	0.120094	5.75882	7.08521	123.032
Sample_06	-0.0966562	0.150278	-0.0393168	0.00476837	0.10552		2.30774	2.87507	0	1.7276	1.18168	68.4
Sample_07	-0.285552	0.0547161	-0.128663	-0.119833	0.139054		0	0	0	0	0	0
Sample_08	-0.35893	0.134596	-0.091809	-0.105381	0.20171		5.21032	9.66279	0	4.95771	3.94527	79.5785
Sample_09	-0.304712	0.240068	-0.200257	-0.0883001	0.236075		26.4796	32.5584	1.17267	20.0702	12.9019	64.2838
Sample_10	-0.277816	0.0964432	0.116559	-0.0216045	0.181355		10.7738	17.3198	0.00694811	9.36685	7.07571	75.5399
Sample_11	-0.35568	0.0188293	-0.0925986	-0.14315	0.157016		22.8848	37.2012	1.12977	20.4053	14.7377	72.225
Sample_12	-0.281446	0.114908	0.130004	-0.0121778	0.190501		0	0	0	0	0	0
Sample_13	-0.473058	-0.0381222	-0.0732543	-0.194812	0.197272		30.3144	35.456	2.2497	22.6734	13.6755	60.3154
Sample_14	-0.227359	0.0510445	-0.0255858	-0.0673002	0.117423		2067.24	1702.02	321.057	1363.44	587.676	43.1025
Sample_15	-0.364009	0.187971	-0.0683867	-0.0814749	0.225535		42.3709	10.4108	8.27303	20.3516	5.26288	25.8598
Sample_16	-0.398435	0.0872383	-0.151248	-0.154148	0.198286		19.4226	13.4075	3.87333	12.2345	4.24506	34.6975
Sample_17	-0.303865	0.253387	-0.000347773	-0.0169417	0.2278		112.974	98.0044	0	70.3262	41.2536	58.6603
Sample_18	-0.3098	0.359203	0.108047	0.0524832	0.275931		0.596584	0.0475369	0	0.214707	0.0920776	42.8853
Sample_19	-0.272983	0.107618	-0.0836722	-0.0830123	0.155381		597.924	242.159	50.7681	296.95	105.535	35.5395
Sample_20	-0.211686	0.154934	-0.173087	-0.0766131	0.164485		0.448362	0.347487	0	0.265283	0.148279	55.8946
Sample_21	-0.400266	0.333366	0.0520624	-0.00494576	0.302205		55.3614	31.8208	1.82455	29.6689	13.6615	46.0463
Sample_22	-0.344465	0.183891	0.0268701	-0.0445677	0.221536		52.7482	30.0459	13.6974	32.1638	8.25139	25.6543
Sample_23	-0.322513	0.206863	0.17682	0.0203902	0.242779		176.94	93.2705	28.6155	99.6087	32.0771	32.2031
Sample_24	-0.204591	0.148218	0.0894903	0.0110391	0.154347		709.795	586.652	201.267	499.238	164.974	33.0452
Sample_25	-0.119804	-0.116358	-0.00306129	-0.0797412	0.0542391		0	0	0	0	0	0

### Sheet: "B" extraction method
	Purity assessment						Quantity assessment
Sample name	Cycle shift in replicate no. 1	Cycle shift in replicate no. 2	Cycle shift in replicate no. 3	mean	SD		Calculated copy number in replicate no. 1	Calculated copy number in replicate no. 2	Calculated copy number in replicate no. 3	mean	SD	CV
Sample_01	5.29695	no amplification	10.9068	n.a.	n.a.		0	0	0	0	0	0
Sample_02	0.756055	2.22118	1.00841	1.32855	0.639538		45.4542	35.1371	48.124	42.9051	5.59991	13.0518
Sample_03	-0.219274	0.234821	0.0363801	0.0173092	0.185873		31.7047	31.6963	34.2775	32.5595	1.2148	3.73102
Sample_04	-0.394952	0.359348	0.098842	0.0210794	0.312813		31.6874	31.7222	33.1495	32.1863	0.68119	2.1164
Sample_05	1.35592	8.80017	1.84788	4.00132	3.39924		47.0549	32.9491	40.8128	40.2723	5.77131	14.3307
Sample_06	-0.177154	0.0227642	0.0796369	-0.0249176	0.110123		36.1283	35.78	0	23.9694	16.9495	70.7132
Sample_07	-0.419273	0.00536919	9.28243e-05	-0.137937	0.198946		0	0	0	0	0	0
Sample_08	-0.379579	-0.0201607	-0.0255095	-0.14175	0.168185		34.8376	33.8588	0	22.8988	16.1968	70.7322
Sample_09	0.23812	1.12986	0.569703	0.645894	0.368015		32.2611	31.9335	37.2013	33.7986	2.40974	7.1297
Sample_10	0.601376	2.65164	0.867763	1.37359	0.910237		33.6863	32.9339	45.3294	37.3165	5.67427	15.2058
Sample_11	0.745623	2.43587	0.965173	1.38222	0.750413		32.4923	31.7223	37.2603	33.825	2.44942	7.24147
Sample_12	0.470435	1.39613	0.667569	0.84471	0.398129		0	0	0	0	0	0
Sample_13	0.545735	1.40315	1.327	1.09196	0.387491		32.0467	31.7984	36.1687	33.3379	2.00421	6.01179
Sample_14	0.344264	1.32055	0.66488	0.776564	0.406315		25.3548	25.6629	28.3064	26.4414	1.32476	5.01016
Sample_15	0.113207	0.779623	0.00368818	0.29884	0.342893		31.516	33.7406	34.1049	33.1205	1.14423	3.45475
Sample_16	-0.401218	-0.037262	-0.0088679	-0.149116	0.178639		32.7523	33.3397	35.3076	33.7999	1.09278	3.23308
Sample_17	0.516379	1.53144	0.727859	0.925227	0.437268		29.9618	30.187	0	20.0496	14.1775	70.7122
Sample_18	0.591603	1.69652	1.47187	1.25333	0.476816		38.2723	42.2816	0	26.8513	19.0572	70.9729
Sample_19	-0.249605	0.604342	-0.0154044	0.113111	0.360271		27.3209	28.7534	31.2295	29.1013	1.61453	5.54796
Sample_20	0.772202	1.4713	1.01201	1.08517	0.290055		38.725	39.129	0	25.9513	18.3511	70.7135
Sample_21	0.534669	1.26329	0.865913	0.887957	0.297866		31.0922	31.9699	36.5007	33.1876	2.36995	7.14106
Sample_22	0.857094	1.47174	0.963891	1.09758	0.268144		31.1688	32.0608	33.3058	32.1785	0.876352	2.72341
Sample_23	-0.0441087	0.486303	-0.0373847	0.134937	0.248469		29.2507	30.2655	32.1381	30.5514	1.196	3.9147
Sample_24	0.588132	1.27958	0.730769	0.866159	0.298074		27.0491	27.351	29.0465	27.8155	0.879129	3.16057
Sample_25	-0.182396	-0.163548	0.042511	-0.101144	0.101871		0	0	0	0	0	0

### Sheet: "E" extraction method
	Purity assessment						Quantity assessment
Sample name	Cycle shift in replicate no. 1	Cycle shift in replicate no. 2	Cycle shift in replicate no. 3	mean	SD		Calculated copy number in replicate no. 1	Calculated copy number in replicate no. 2	Calculated copy number in replicate no. 3	mean	SD	CV
Sample_01	0.060084	0.0132739	-0.0276947	0.0152211	0.035862		778.565	895.781	658.11	777.485	97.0319	12.4802
Sample_02	0.00467936	-0.105508	-0.0418797	-0.0475695	0.0451634		491.374	503.252	581.178	525.268	39.8307	7.58294
Sample_03	0.0303713	-0.00851568	-0.0430527	-0.00706567	0.0299928		75.5148	75.9894	147.126	99.5435	33.6467	33.801
Sample_04	-0.0263856	-0.109876	-0.0418301	-0.0593639	0.0362697		1451.47	1472.4	1902.63	1608.83	207.92	12.9237
Sample_05	-0.0324701	-0.05841	-0.0615692	-0.0508164	0.0130368		1402.43	1665.84	2014.94	1694.4	250.869	14.8058
Sample_06	-0.0460218	-0.0249875	0.13072	0.0199036	0.0788282		18.1462	38.2299	33.9355	30.1039	8.63516	28.6846
Sample_07	0.0867411	-0.100034	0.200972	0.0625596	0.124069		1.29274	0	2.73803	2.01539	0.722645	35.8564
Sample_08	0.121581	-0.00397809	-0.0756493	0.0139845	0.0815145		6.85986	5.85701	2.16273	4.95987	2.0198	40.7229
Sample_09	0.301064	0.0284678	0.0399208	0.123151	0.125891		87.3826	77.8398	87.2668	84.1631	4.47146	5.31285
Sample_10	0.0663115	0.0959345	0.00406265	0.0554362	0.0382868		398.797	570.805	603.098	524.233	89.6711	17.1052
Sample_11	0.0885684	0.0147273	-0.0357533	0.0225141	0.0510519		317.94	338.477	442.33	366.249	54.4471	14.8662
Sample_12	-0.023538	0.00104968	0.0419502	0.00648732	0.0270105		3.61362	0	16.0758	9.84472	6.2311	63.2939
Sample_13	-0.163038	-0.0768884	0.206934	-0.0109973	0.158063		215.339	216.741	183.807	205.296	15.2057	7.40672
Sample_14	0.066466	-0.0223935	0.130205	0.0580925	0.0625789		2879.82	3860.56	3088.19	3276.19	421.878	12.8771
Sample_15	0.0756442	0.395142	0.0123558	0.161047	0.167534		143.655	154.787	152.608	150.35	4.8171	3.20393
Sample_16	0.10414	-0.0827859	0.0190678	0.0134739	0.0764146		55.4817	36.6673	29.6157	40.5882	10.9177	26.8986
Sample_17	0.196835	-0.00316556	0.385494	0.193055	0.158692		756.312	450.605	880.803	695.907	180.747	25.9729
Sample_18	-0.038379	0.0354983	0.171499	0.0562062	0.0869246		0.0780818	0.206649	3.20458	1.1631	1.4445	124.193
Sample_19	-0.0668329	-0.0315679	0.239569	0.047056	0.136886		2042.8	1767.46	1811.11	1873.79	120.827	6.44826
Sample_20	-0.00827344	-0.0255769	-0.0442238	-0.0260247	0.0146801		13.7528	17.6175	2.08296	11.1511	6.6034	59.2175
Sample_21	-0.0151113	-0.00468572	0.169968	0.0500569	0.0848965		523.265	563.636	738.064	608.322	93.2103	15.3225
Sample_22	0.045735	0.0814959	0.19977	0.109	0.0658233		169.623	218.306	191.073	193	19.9216	10.322
Sample_23	0.0353724	0.0605284	0.184778	0.0935597	0.0653137		44.5983	87.643	25.4735	52.5716	25.9993	49.4549
Sample_24	0.033961	0.0537745	0.12487	0.0708686	0.0390323		1792.01	1642.36	2682.87	2039.08	459.309	22.5253
Sample_25	-0.0703812	-0.193487	-0.227531	-0.1638	0.0675033		0.733324	2.12622	2.3914	1.75032	0.727225	41.5482

### Sheet: "Y" extraction method
	Purity assessment						Quantity assessment
Sample name	Cycle shift in replicate no. 1	Cycle shift in replicate no. 2	Cycle shift in replicate no. 3	mean	SD		Calculated copy number in replicate no. 1	Calculated copy number in replicate no. 2	Calculated copy number in replicate no. 3	mean	SD	CV
Sample_01	-0.22561	0.0824051	0.259732	0.0388423	0.20052		448.083	477.725	398.157	441.322	32.8331	7.43972
Sample_02	-0.368284	0.00732994	0.163169	-0.0659284	0.223063		633.883	704.113	639.45	659.149	31.8756	4.83588
Sample_03	-0.37376	-0.0268784	0.109088	-0.0971834	0.203294		111.352	120.703	238.823	156.959	58.012	36.9599
Sample_04	-0.356002	-0.086956	0.161143	-0.0939384	0.211181		1765.07	1840.18	1932.27	1845.84	68.3737	3.7042
Sample_05	-0.45392	-0.114454	0.124545	-0.147943	0.237341		2101.48	2270.09	2237.49	2203.02	73.0215	3.31461
Sample_06	-0.277152	-0.125765	0.00821177	-0.131568	0.116572		51.3696	26.4949	53.7153	43.8599	12.3162	28.0809
Sample_07	-0.282907	0.00272751	0.117711	-0.0541562	0.168425		1.78719	0	8.66304	5.22512	3.43792	65.7961
Sample_08	-0.295596	-0.00060463	0.0592105	-0.0789969	0.155094		1.54936	2.63492	8.49039	4.22489	3.04855	72.1568
Sample_09	-0.0531362	0.360291	0.337535	0.214896	0.189755		181.242	248.016	185.33	204.863	30.5598	14.9172
Sample_10	-0.336791	-0.0102787	0.251376	-0.0318981	0.240604		692.141	577.278	523.066	597.495	70.4895	11.7975
Sample_11	-0.326948	0.0144711	0.195244	-0.0390773	0.216521		487.981	948.324	677.217	704.507	188.922	26.8163
Sample_12	-0.451032	-0.0352879	0.247809	-0.0795036	0.287009		8.50983	2.36369	10.183	7.01884	3.36182	47.897
Sample_13	-0.362274	-0.0313892	0.188464	-0.0683996	0.226356		551.683	565.816	455.206	524.235	49.1508	9.37573
Sample_14	-0.187946	0.181574	0.136166	0.0432648	0.164538		7193.38	5294.2	4413.72	5633.77	1159.92	20.5886
Sample_15	-0.47244	-0.103891	0.0210501	-0.185094	0.209489		283.223	370.321	383.317	345.62	44.4396	12.8579
Sample_16	-0.457776	0.000225067	0.114484	-0.114356	0.247274		53.0134	54.443	89.4848	65.647	16.8659	25.6918
Sample_17	-0.284469	0.0402775	0.179923	-0.0214229	0.194542		1525.6	1345.26	1983.27	1618.05	268.542	16.5967
Sample_18	-0.297042	0.127665	0.20267	0.0110974	0.220029		43.2377	27.7371	14.1221	28.3656	11.8947	41.9335
Sample_19	-0.433166	0.0455723	0.0937201	-0.0979578	0.237842		3119.93	2939.73	3243.48	3101.05	124.72	4.02186
Sample_20	-0.455488	0.0130692	0.13127	-0.103716	0.253377		39.9482	0	59.1699	49.559	9.61084	19.3927
Sample_21	-0.372753	0.03162	0.18623	-0.051634	0.235675		589.78	592.171	613.348	598.433	10.5915	1.76988
Sample_22	-0.233936	0.0795593	0.140889	-0.00449583	0.164159		1154.91	740.978	614.644	836.842	230.742	27.573
Sample_23	-0.390106	0.0260811	0.485539	0.0405049	0.357626		131.188	89.8131	135.773	118.925	20.6701	17.3808
Sample_24	-0.481971	-0.0581322	0.142785	-0.13244	0.260411		3901.16	5075.71	2435.34	3804.07	1080.11	28.3935
Sample_25	-0.208496	-0.213799	-0.237617	-0.219971	0.0126645		7.42242	2.41098	1.19115	3.67485	2.69632	73.3722

### Sheet: "Quasi non-destructive"
	Quantity assessment
Sample name	Calculated copy number in replicate no. 1	Calculated copy number in replicate no. 2	Calculated copy number in replicate no. 3	mean	SD	CV
Sample_01	0	0	38.4603	12.8201	18.1304	141.421
Sample_02	0	0	0	0	0	0
Sample_03	10.9688	22.3875	38.8723	24.0762	11.454	47.5739
Sample_04	0	0	0	0	0	0
Sample_05	2.9758	0	0	0.991932	1.4028	141.421
Sample_06	70.3823	76.282	33.9442	60.2028	18.7232	31.1002
Sample_07	0	0	0	0	0	0
Sample_08	7.42785	4.01595	37.0028	16.1489	14.8116	91.7191
Sample_09	84.7373	79.5	35.8751	66.7041	21.904	32.8376
Sample_10	7.46865	2.66372	45.4269	18.5198	19.1271	103.279
Sample_11	0	0	0	0	0	0
Sample_12	463.568	397.513	30.2777	297.12	190.603	64.1503
Sample_13	55.7999	57.2198	36.0054	49.675	9.68326	19.4932
Sample_14	4.49087	11.698	37.664	17.9509	14.2464	79.3628
Sample_15	38.9371	39.0691	35.1054	37.7039	1.83816	4.87525
Sample_16	9.12917	20.2405	37.1703	22.18	11.5296	51.982
Sample_17	104.638	256.73	31.6733	131.014	93.7527	71.5596
Sample_18	0	0	0	0	0	0
Sample_19	455.041	2294.79	27.4983	925.776	983.648	106.251
Sample_20	2488.51	2884.25	27.0451	1799.94	1263.99	70.2242
Sample_21	9.35884	3.68546	38.6281	17.2241	15.3111	88.8932
Sample_22	495.231	547.344	29.3944	357.323	232.855	65.1664
Sample_23	0	0	0	0	0	0
Sample_24	0	0	0	0	0	0
Sample_25	171.362	162.094	32.574	122.01	63.354	51.9252
