## Supplementary material for "DNA fingerprinting: an effective tool for taxonomic identification of processed precious corals": Lendvay et al Supplementary Table S2

### Sheet: Supplementary_Table_S2
Supplementary Table S2. DNA sequencing results.
for
article:	DNA fingerprinting: an effective tool for taxonomic identification of processed precious corals
authors:	Bertalan Lendvay, Nadja V. Morf, Mario Gysi, Joana B. Meyer, Michael S. Krzemnicki, Adelgunde Kratzer, Laurent E. Cartier
Sample name	Number of sequence reads	Percentage of reads in largest OTU aligning with		Sequence of largest OTU aligning with
		16S	MSH	16S	MSH
Sample_01	27321	1	1	TTTGGGATTAATAAGGTGCCAGGTGGGTGCATAGCCCCTGGCACCCTATGGAATTAACACTAGGGCTAATTATACTAATAGTGTTAACGTATGGATTAAAGGCCCCGACTCTAAGATTAGCAATATTC	TTTACTTAGAGCAATTGGGGTCAACGTAATCTTAGCTCAGGCAGGAATGTATGTAGCTGCGGACGTATTTAAGTTAAGGCCTTACCACTATTTAATCACCCGTATTTTAGGGGGAGACGATCTTCATAAAGGTCAA
Sample_02	26249	1	1	TTTGGGATTAATAAGGTGCCAGGTGGGTGCATAGCCCCTGGCACCCTATGGAATTAACACTAGGGCTAATTATACTAATAGTGTTAACGTATGGATTAAAGGCCCCGACTCTAAGATTAGCAATATTC	TTTACTTAGAGCAATTGGGGTCAACGTAATCTTAGCTCAGGCAGGAATGTATGTAGCTGCGGACGTATTTAAGTTAAGGCCTTACCACTATTTAATCACCCGTATTTTAGGGGGAGACGATCTTCATAAAGGTCAA
Sample_03	24542	0.75	1	TTTGGGATTAATAGGGTGCCACAAAAGTGGCGCACCTTTAGGTGCCATGTGGGTGCATAGCCCCTGGCACCCTATGGAATTAGCACTAGGGCTTATTATACTAATAGTGCTAACGTATGGATTGAAGGCCCCGGCTCTAAGATTAGCAATATTC	TTTACTCAGAGCAATTGGGGTCAACGTCATCTTAGCTCAGGCAGGAATGTATGTAGCTGCGGATGTATTTAAGTTAGGACCTTACCACTATTTAATCACCCGTATTTTAGGGGGAGACGATCTTCATAAAGGTCAG
Sample_04	30069	1	1	TTTGGGGATTAATAAGGTGCCAGGTGGGTGCATAGCCCCTTGCACCCTATGGAATTAACACTAGGGCTAATTATACTAATAGTGTTAACGTATGGATTAAAGGCCCCGACTCTAAGATTAGCAATATTC	CTTACTTAGAGCAATTGGGGTCAACGTAATCTTAGCTCAGGCTGGCATGTATGTAGCTGCGGACTTATTTAAGTTAAGACCTTACCACTATTTAATCACCCGTATTTTAGGAGGAGACGATTTTCATAAAGGCCAA
Sample_05	24791	1	1	TTTGGGATTAATAGGGTGCCACAAAAGTGGCGCACCTTTAGGTGCCATGTGGGTGCATAGCCCCTGGCACCCTATGGAATTAGCACTAGGGCTTATTATACTAATAGTGCTAACGTATGGATTGAAGGCCCCGGCTCTAAGATTAGCAATATTC	TTTACTCAGAGCAATTGGGGTCAACGTCATCTTAGCTCAGGCAGGAATGTATGTAGCTGCGGATGTATTTAAGTTAGGACCTTACCACTATTTAATCACCCGTATTTTAGGGGGAGACGATCTTCATAAAGGTCAG
Sample_06	22246	0.44	1	TTTGGGATTAATAGGGTGCCACAAAAGTGGCGCACCTTTAGGTGCCATGTGGGTGCATAGCCCCTGGCACCCTATGGAATTAGCACTAGGGCTTATTATACTAATAGTGCTAACGTATGGATTGAAGGCCCCGGCTCTAAGATTAGCAATATTC	TTTACTCAGAGCAATTGGGGTCAACGTCATCTTAGCTCAGGCAGGAATGTATGTAGCTGCGGATGTTTTTAAGTTAGGACCTTACCACTATTTAATCACCCGTATTTTAGGGGGAGACGATCTTCATAAAGGTCAG
Sample_07	174090	1	1	TTTGGGGATTAATAAGGTGCCAGGTGGGTGCATAGCCCCTTGCACCCTATGGAATTAACACTAGGGCTAATTATACTAATAGTGTTAACGTATGGATTAAAGGCCCCGACTCTAAGATTAGCAATATTC	CTTACTTAGAGCAATTGGGGTCAACGTAATCTTAGCTCAGGCTGGCATGTATGTAGCTGCGGACTTATTTAAGTTAAGACCTTACCACTATTTAATCACCCGTATTTTAGGAGGAGACGATTTTCATAAAGGCCAA
Sample_08	27519	1	1	TTTGGGGATTAATAAGGTGCCAGGTGGGTGCATAGCCCCTTGCACCCTATGGAATTAACACTAGGGCTAATTATACTAATAGTGTTAACGTATGGATTAAAGGCCCCGACTCTAAGATTAGCAATATTC	CTTACTTAGAGCAATTGGGGTCAACGTAATCTTAGCTCAGGCTGGCATGTATGTAGCTGCGGACTTATTTAAGTTAAGACCTTACCACTATTTAATCACCCGTATTTTAGGAGGAGACGATTTTCATAAAGGCCAA
Sample_09	15594	1	1	TTTGGGATTAATAGGGTGCCACAAAAGTGGCGCACCTTTAGGTGCCATGTGGGTGCACAGCCCCTGGCACCCTATGGAATTAACACTAGGGCTTATTATACTAATAGTGTTAACGTATGGATTAAAGGCCCCGACTCTAAGATTAGCAATATTC	TTTACTCAGAGCAATTGGGGTCAACGTAATCTTAGCTCAGGCAGGAATGTATGTAGCTGCGGATGTATTTAAGTTAGTACCTTACCACTATTTAATCACCCGTATTTTAGGGGGAGACGATCTTCATAAAGGTCAG
Sample_10	23678	0.65	1	TTTGGGATTAATAGGGTGCCACAAAAGTGGCGCACCTTTAGGTGCCATGTGGGTGCATAGCCCCTGGCACCCTATGGAATTAGCACTAGGGCTTATTATACTAATAGTGCTAACGTATGGATTGAAGGCCCCGGCTCTAAGATTAGCAATATTC	TTTACTCAGAGCAATTGGGGTCAACGTCATCTTAGCTCAGGCAGGAATGTATGTAGCTGCGGATGTATTTAAGTTAGGACCTTACCACTATTTAATCACCCGTATTTTAGGGGGAGACGATCTTCATAAAGGTCAG
Sample_11	17121	1	1	TTTGGGATTAATAGGGTGCCATAAAAGTGGCGCACCTTTAGGTGCCATGTGGGTGCATAGCCCCTGGCACCCTATGGGAATTAACACTAGGGCTTATTATACTAATAGTGTTAACGTATGGATTAAAGGGCCCGACTCTAAGATTAGCAATATTC	TTTACTCAGAGCAATTGGGGTCAACGTAATCTTAGCTCAGGCAGGAATGTATGTAGCTGCGGATGTATTTAAGTTAGTACCTTACCACTATTTAATCACCCGTATTTTAGGGGGAGACGATCTTCATAAAGGTCAG
Sample_12	24300	1	1	TTTGGGGATTAATAAGGTGCCAGGTGGGTGCATAGCCCCTTGCACCCTATGGAATTAACACTAGGGCTAATTATACTAATAGTGTTAACGTATGGATTAAAGGCCCCGACTCTAAGATTAGCAATATTC	CTTACTTAGAGCAATTGGGGTCAACGTAATCTTAGCTCAGGCTGGCATGTATGTAGCTGCGGACTTATTTAAGTTAAGACCTTACCACTATTTAATCACCCGTATTTTAGGAGGAGACGATTTTCATAAAGGCCAA
Sample_13	23081	1	1	TTTGGGATTAATAGGGTGCCACAAAAGTGGCGCACCTTTAGGTGCCATGTGGGTGCATAGCCCCTGGCACCCTATGGAATTAGCACTAGGGCTTATTATACTAATAGTGCTAACGTATGGATTGAAGGCCCCGGCTCTAAGATTAGCAATATTC	TTTACTCAGAGCAATTGGGGTCAACGTCATCTTAGCTCAGGCAGGAATGTATGTAGCTGCGGATGTATTTAAGTTAGGACCTTACCACTATTTAATCACCCGTATTTTAGGGGGAGACGATCTTCATAAAGGTCAG
Sample_14	17638	1	1	TTTGGGATTAATAGGGTGCCACAAAAGTGGCGCACCTTTAGGTGCCATGTGGGCGCATAGCCCCTGGCACCCTATGGAATTAACACTAGGGCTTATTATACTAATAGTGTTAACGTATGGATTAAAGGGCCCGACTCTAAGATTAGCAATATTC	TTTACTCAGAGCAATTGGGGTCAACGTAATCTTAGCTCAGGCAGGAATGTATGTAGCTGCGGATGTATTTAAGTTAGTACCTTACCACTATTTAATCACCCGTATTTTAGGGGGAGACGATCTTCATAAAGGTCAG
Sample_15	14686	1	1	TTTGGGATTAATAGGGTGCCACAAAAGTGGCGCACCTTTAGGTGCCATGTGGGTGCATAGCCCCTGGCACCCTATGGAATTAGCACTAGGGCTTATTATACTAATAGTGCTAACGTATGGATTGAAGGCCCCGGCTCTAAGATTAGCAATATTC	TTTACTCAGAGCAATTGGGGTCAACGTCATCTTAGCTCAGGCAGGAATGTATGTAGCTGCGGATGTTTTTAAGTTAGGACCTTACCACTATTTAATCACCCGTATTTTAGGGGGAGACGATCTTCATAAAGGTCAG
Sample_16	24745	1	1	TTTGGGGATTAATAAGGTGCCAGGTGGGTGCATAGCCCCTTGCACCCTATGGAATTAACACTAGGGCTAATTATACTAATAGTGTTAACGTATGGATTAAAGGCCCCGACTCTAAGATTAGCAATATTC	CTTACTTAGAGCAATTGGGGTCAACGTAATCTTAGCTCAGGCTGGCATGTATGTAGCTGCGGACTTATTTAAGTTAAGACCTTACCACTATTTAATCACCCGTATTTTAGGAGGAGACGATTTTCATAAAGGCCAA
Sample_17	18214	1	1	TTTGGGATTAATAGGGTGCCACAAAAGTGGCGCACCTTTAGGTGCCATGTGGGTGCACAGCCCCTGGCACCCTATGGAATTAACACTAGGGCTTATTATACTAATAGTGTTAACGTATGGATTAAAGGCCCCGACTCTAAGATTAGCAATATTC	TTTACTCAGAGCAATTGGGGTCAACGTAATCTTAGCTCAGGCAGGAATGTATGTAGCTGCGGATGTATTTAAGTTAGTACCTTACCACTATTTAATCACCCGTATTTTAGGGGGAGACGATCTTCATAAAGGTCAG
Sample_18	25961	1	1	TTTGGGGATTAAATAGGTGCCTGGTGGGTGCATAGCCCCTGGCACCCTATGGAATTAACACTAGGGCTAATTATACTAATAGTGTTAACGTATGGATTAAAGGCCCCGACTCTAAGATTAGCAATATTC	CTTACTTAGAGCAATTGGGGTCAACGTAATCTTAGCTCAGGCTGGCATGTATGTAGCTGCGGACTTATTTAAGTTAAGACCTTACCACTATTTAATCACCCGTATTTTAGGAGGAGACGATTTTCATAAGGGCCAA
Sample_19	11249	1	1	TTTGGGATTAATAGGGTGCCACAAAAGTGGCGCACCTTTAGGTGCCATGTGGGTGCATAGCCCCTGGCACCCTATGGAATTAACACTAGGGCTTATTATACTAATAGTGTTAACGTATGGATTAAAGGGCCCGACTCTAAGATTAGCAATATTC	TTTACTCAGAGCAATTGGGGTCAACGTAATCTTAGCTCAGGCAGGAATGTATGTAGCTGCGGATGTATTTAAGTTAGTACCTTACCACTATTTAATCACCCGTATTTTAGGGGGAGACGATCTTCATAAAGGTCAG
Sample_20	19820	1	1	TTTGGGATTAATAGGGTGCCACAAAAGTGGCGCACCTTTAGGTGCCATGTGGGTGCACAGCCCCTGGCACCCTATGGAATTAACACTAGGGCTTATTATACTAATAGTGTTAACGTATGGATTAAAGGCCCCGACTCTAAGATTAGCAATATTC	TTTACTCAGAGCAATTGGGGTCAACGTAATCTTAGCTCAGGCAGGAATGTATGTAGCTGCGGATGTATTTAAGTTAGTACCTTACCACTATTTAATCACCCGTATTTTAGGGGGAGACGATCTTCATAAAGGTCAG
Sample_21	26245	1	1	TTTGGGATTAATAGGGTGCCACAAAAGTGGCGCACCTTTAGGTGCCATGTGGGTGCACAGCCCCTGGCACCCTATGGAATTAACACTAGGGCTTATTATACTAATAGTGTTAACGTATGGATTAAAGGCCCCGACTCTAAGATTAGCAATATTC	TTTACTCAGAGCAATTGGGGTCAACGTAATCTTAGCTCAGGCAGGAATGTATGTAGCTGCGGATGTATTTAAGTTAGTACCTTACCACTATTTAATCACCCGTATTTTAGGGGGAGACGATCTTCATAAAGGTCAG
Sample_22	14809	1	1	TTTGGGATTAATAGGGTGCCACAAAAGTGGCGCACCTTTAGGTGCCATGTGGGCGCATAGCCCCTGGCACCCTATGGAATTAACACTAGGGCTTATTATACTAATAGTGTTAACGTATGGATTAAAGGGCCCGACTCTAAGATTAGCAATATTC	TTTACTCAGAGCAATTGGGGTCAACGTAATCTTAGCTCAGGCAGGAATGTATGTAGCTGCGGATGTATTTAAGTTAGTACCTTACCACTATTTAATCACCCGTATTTTAGGGGGAGACGATCTTCATAAAGGTCAG
Sample_23	14422	1	1	TTTGGGATTAATAGGGTGCCACAAAAGTGGCGCACCTTTAGGTGCCATGTGGGCGCATAGCCCCTGGCACCCTATGGAATTAACACTAGGGCTTATTATACTAATAGTGTTAACGTATGGATTAAAGGGCCCGACTCTAAGATTAGCAATATTC	TTTACTCAGAGCAATTGGGGTCAACGTAATCTTAGCTCAGGCAGGAATGTATGTAGCTGCGGATGTATTTAAGTTAGTACCTTACCACTATTTAATCACCCGTATTTTAGGGGGAGACGATCTTCATAAAGGTCAG
Sample_24	28934	1	1	TTTGGGATTAATAGGGTGCCACAAAAGTGGCGCACCTTTAGGTGCCATGTGGGTGCATAGCCCCTGGCACCCTATGGAATTAGCACTAGGGCTTATTATACTAATAGTGCTAACGTATGGATTGAAGGCCCCGGCTCTAAGATTAGCAATATTC	TTTACTCAGAGCAATTGGGGTCAACGTCATCTTAGCTCAGGCAGGAATGTATGTAGCTGCGGATGTCTTTAAGTTAGGACCTTACCACTATTTAATCACCCGTATTTTAGGGGGAGACGATCTTCATAAAGGTCAG
Sample_25	57868	1	1	TTTGGGATTAATAAGGTGCCAGGTGGGTGCATAGCCCCTGGCACCCTATGGAATTAACACTAGGGCTAATTATACTAATAGTGTTAACGTATGGATTAAAGGCCCCGACTCTAAGATTAGCAATATTC	TTTACTTAGAGCAATTGGGGTCAACGTAATCTTAGCTCAGGCAGGAATGTATGTAGCTGCGGACGTATTTAAGTTAAGGCCTTACCACTATTTAATCACCCGTATTTTAGGGGGAGACGATCTTCATAAAGGTCAA
Sample_28	12607	1	1	TTTGGGATTAATAGGGTGCCACAAAAGTGGCGCACCTTTAGGTGCCATGTGGGTGCACAGCCCCTGGCACCCTATGGAATTAACACTAGGGCTTATTATACTAATAGTGTTAACGTATGGATTAAAGGCCCCGACTCTAAGATTAGCAATATTC	TTTACTCAGAGCAATTGGGGTCAACGTAATCTTAGCTCAGGCAGGAATGTATGTAGCTGCGGATGTATTTAAGTTAGTACCTTACCACTATTTAATCACCCGTATTTTAGGGGGAGACGATCTTCATAAAGGTCAG
Sample_31	10438	0.9	0.99	TTTGGGATTAATAGGGTGCCACAAAAGTGGCGCACCTTTAGGTGCCATGTGGGCGCATAGCCCCTGGCACCCTATGGAATTAACACTAGGGCTTATTATACTAATAGTGTTAACGTATGGATTAAAGGGCCCGACTCTAAGATTAGCAATATTC	TTTACTCAGAGCAATTGGGGTCAACGTAATCTTAGCTCAGGCAGGAATGTATGTAGCTGCGGATGTATTTAAGTTAGTACCTTACCACTATTTAATCACCCGTATTTTAGGGGGAGACGATCTTCATAAAGGTCAG
Sample_33	19430	0.98	0.97	TTTGGGATTAATAAGGTGCCAGGTGGGTGCATAGCCCCTGGCACCCTATGGAATTAACACTAGGGCTAATTATACTAATAGTGTTAACGTATGGATTAAAGGCCCCGACTCTAAGATTAGCAATATTC	TTTACTTAGAGCAATTGGGGTCAACGTAATCTTAGCTCAGGCAGGAATGTATGTAGCTGCGGACGTATTTAAGTTAAGGCCTTACCACTATTTAATCACCCGTATTTTAGGGGGAGACGATCTTCATAAAGGTCAA
Sample_34	15998	0.7	1	TTTGGGATTAATAGGGTGCCACAAAAGTGGCGCACCTTTAGGTGCCATGTGGGTGCATAGCCCCTGGCACCCTATGGAATTAACACTAGGGCTTATTATACTAATAGTGTTAACGTATGGATTAAAGGGCCCGACTCTAAGATTAGCAATATTC	TTTACTCAGAGCAATTGGGGTCAACGTAATCTTAGCTCAGGCAGGAATGTATGTAGCTGCGGATGTATTTAAGTTAGTACCTTACCACTATTTAATCACCCGTATTTTAGGGGGAGACGATCTTCATAAAGGTCAG
Sample_35	17376	1	1	TTTGGGATTAATAGGGTGCCACAAAAGTGGCGCACCTTTAGGTGCCATGTGGGTGCACAGCCCCTGGCACCCTATGGAATTAACACTAGGGCTTATTATACTAATAGTGTTAACGTATGGATTAAAGGCCCCGACTCTAAGATTAGCAATATTC	TTTACTCAGAGCAATTGGGGTCAACGTAATCTTAGCTCAGGCAGGAATGTATGTAGCTGCGGATGTATTTAAGTTAGTACCTTACCACTATTTAATCACCCGTATTTTAGGGGGAGACGATCTTCATAAAGGTCAG
Sample_37	14595	0.86	0.98	TTTGGGATTAATAGGGTGCCACAAAAGTGGCGCACCTTTAGGTGCCATGTGGGTGCATAGCCCCTGGCACCCTATGGAATTAGCACTAGGGCTTATTATACTAATAGTGCTAACGTATGGATTGAAGGCCCCGGCTCTAAGATTAGCAATATTC	TTTACTCAGAGCAATTGGGGTCAACGTCATCTTAGCTCAGGCAGGAATGTATGTAGCTGCGGATGTATTTAAGTTAGGACCTTACCACTATTTAATCACCCGTATTTTAGGGGGAGACGATCTTCATAAAGGTCAG
Sample_38	14989	0.97	0.88	TTTGGGATTAATAGGGTGCCACAAAAGTGGCGCACCTTTAGGTGCCATGTGGGCGCATAGCCCCTGGCACCCTATGGAATTAACACTAGGGCTTATTATACTAATAGTGTTAACGTATGGATTAAAGGGCCCGACTCTAAGATTAGCAATATTC	TTTACTCAGAGCAATTGGGGTCAACGTAATCTTAGCTCAGGCAGGAATGTATGTAGCTGCGGATGTATTTAAGTTAGTACCTTACCACTATTTAATCACCCGTATTTTAGGGGGAGACGATCTTCATAAAGGTCAG
Sample_39	24000	1	1	TTTGGGGATTAATAAGGTGCCAGGTGGGTGCATAGCCCCTTGCACCCTATGGAATTAACACTAGGGCTAATTATACTAATAGTGTTAACGTATGGATTAAAGGCCCCGACTCTAAGATTAGCAATATTC	CTTACTTAGAGCAATTGGGGTCAACGTAATCTTAGCTCAGGCTGGCATGTATGTAGCTGCGGACTTATTTAAGTTAAGACCTTACCACTATTTAATCACCCGTATTTTAGGAGGAGACGATTTTCATAAAGGCCAA
Sample_40	20961	1	0.99	TTTGGGATTAATAGGGTGCCACAAAAGTGGCGCACCTTTAGGTGCCATGTGGGTGCATAGCCCCTGGCACCCTATGGAATTAGCACTAGGGCTTATTATACTAATAGTGCTAACGTATGGATTGAAGGCCCCGGCTCTAAGATTAGCAATATTC	TTTACTCAGAGCAATTGGGGTCAACGTCATCTTAGCTCAGGCAGGAATGTATGTAGCTGCGGATGTATTTAAGTTAGGACCTTACCACTATTTAATCACCCGTATTTTAGGGGGAGACGATCTTCATAAAGGTCAG
Sample_41	15609	1	1	TTTGGGATTAATAGGGTGCCACAAAAGTGGCGCACCTTTAGGTGCCATGTGGGTGCATAGCCCCTGGCACCCTATGGAATTAACACTAGGGCTTATTATACTAATAGTGTTAACGTATGGATTAAAGGGCCCGACTCTAAGATTAGCAATATTC	TTTACTCAGAGCAATTGGGGTCAACGTAATCTTAGCTCAGGCAGGAATGTATGTAGCTGCGGATGTATTTAAGTTAGTACCTTACCACTATTTAATCACCCGTATTTTAGGGGGAGACGATCTTCATAAAGGTCAG
Sample_42	17177	1	1	TTTGGGATTAATAAGGTGCCAGGTGGGTGCATAGCCCCTGGCACCCTATGGAATTAACACTAGGGCTAATTATACTAATAGTGTTAACGTATGGATTAAAGGCCCCGACTCTAAGATTAGCAATATTC	TTTACTTAGAGCAATTGGGGTCAACGTAATCTTAGCTCAGGCAGGAATGTATGTAGCTGCGGACGTATTTAAGTTAAGGCCTTACCACTATTTAATCACCCGTATTTTAGGGGGAGACGATCTTCATAAAGGTCAA
Sample_44	19940	0.97	0.96	TTTGGGATTAATAAGGTGCCAGGTGGGTGCATAGCCCCTGGCACCCTATGGAATTAACACTAGGGCTAATTATACTAATAGTGTTAACGTATGGATTAAAGGCCCCGACTCTAAGATTAGCAATATTC	TTTACTTAGAGCAATTGGGGTCAACGTAATCTTAGCTCAGGCAGGAATGTATGTAGCTGCGGACGTATTTAAGTTAAGGCCTTACCACTATTTAATCACCCGTATTTTAGGGGGAGACGATCTTCATAAAGGTCAA
Sample_45	15304	0.98	0.98	TTTGGGATTAATAGGGTGCCACAAAAGTGGCGCACCTTTAGGTGCCATGTGGGTGCATAGCCCCTGGCACCCTATGGAATTAACACTAGGGCTTATTATACTAATAGTGTTAACGTATGGATTAAAGGGCCCGACTCTAAGATTAGCAATATTC	TTTACTCAGAGCAATTGGGGTCAACGTAATCTTAGCTCAGGCAGGAATGTATGTAGCTGCGGATGTATTTAAGTTAGTACCTTACCACTATTTAATCACCCGTATTTTAGGGGGAGACGATCTTCATAAAGGTCAG
Sample_46	18448	0.58	0.96	TTTGGGGATTAAATAGGTGCCTGGTGGGTGCATAGCCCCTGGCACCCTATGGAATTAACACTAGGGCTAATTATACTAATAGTGTTAACGTATGGATTAAAGGCCCCGACTCTAAGATTAGCAATATTC	CTTACTTAGAGCAATTGGGGTCAACGTAATCTTAGCTCAGGCTGGCATGTATGTAGCTGCGGACTTATTTAAGTTAAGACCTTACCACTATTTAATCACCCGTATTTTAGGAGGAGACGATTTTCATAAGGGCCAA
Sample_47	17409	0.98	0.94	TTTGGGATTAATAGGGTGCCACAAAAGTGGCGCACCTTTAGGTGCCATGTGGGTGCATAGCCCCTGGCACCCTATGGAATTAGCACTAGGGCTTATTATACTAATAGTGCTAACGTATGGATTGAAGGCCCCGGCTCTAAGATTAGCAATATTC	TTTACTCAGAGCAATTGGGGTCAACGTCATCTTAGCTCAGGCAGGAATGTATGTAGCTGCGGATGTATTTAAGTTAGGACCTTACCACTATTTAATCACCCGTATTTTAGGGGGAGACGATCTTCATAAAGGTCAG
Sample_50	23745	0.98	0.95	TTTGGGATTAATAAGGTGCCAGGTGGGTGCATAGCCCCTGGCACCCTATGGAATTAACACTAGGGCTAATTATACTAATAGTGTTAACGTATGGATTAAAGGCCCCGACTCTAAGATTAGCAATATTC	TTTACTTAGAGCAATTGGGGTCAACGTAATCTTAGCTCAGGCAGGAATGTATGTAGCTGCGGACGTATTTAAGTTAAGGCCTTACCACTATTTAATCACCCGTATTTTAGGGGGAGACGATCTTCATAAAGGTCAA
