## Supplementary material for "DNA fingerprinting: an effective tool for taxonomic identification of processed precious corals": Lendvay et al Supplementary Table S9

### Sheet: Sheet1
Supplementary Results S9. NCBI GenBank accession numbers and sample collection data of the additional Coralliidae sequences used for the extended phylogenetic anaysis. Data extracted from the publication of Tu et al. 2015.
for
article:	DNA fingerprinting: an effective tool for taxonomic identification of processed precious corals
authors:	Bertalan Lendvay, Nadja V. Morf, Mario Gysi, Joana B. Meyer, Michael S. Krzemnicki, Adelgunde Kratzer, Laurent E. Cartier
Sample	MSH	ND2-16S	Code ID given by Tu et al. 2015	Locality	Collection depth (m)
Pleurocorallium borneense-1	KF854846	KF850234	borneense_NC_1	New Caledonia	440-505
Pleurocorallium borneense-2	KF854859	KF286563	borneense_NC_2	New Caledonia	450-460
Pleurocorallium borneense-3	KF854856	KF850236	borneense_NC_3	New Caledonia	469-860
Pleurocorallium borneense-4	KF854848	KF850235	borneense_NC_4	New Caledonia	400-420
Pleurocorallium carusrubrum	KF854908	KF483568	carusrubrum_TW	Taiwan	156
Pleurocorallium inutile-1	KF854857	KF850252	inutile_NC	New Caledonia	380–410
Pleurocorallium inutile-2	KF854883	KF850261	inutile_TW_1	Taiwan	170
Pleurocorallium inutile-3	KF854885	KF850262	inutile_TW_2	Taiwan	162
Pleurocorallium inutile-4	KF854898	KF286558	inutile_TW_3	Taiwan	154
Pleurocorallium kishinouyei-1	KF854889	JX648032	kishinouyei_HW_1	Hawaii	1489.8
Pleurocorallium kishinouyei-2	KF854907	JX648033	kishinouyei_HW_2	Hawaii	1326
Pleurocorallium kishinouyei-3	KF854919	KF850242	kishinouyei_HW_3	Hawaii	1303.6
Pleurocorallium kishinouyei-4	KF854927	JX648030	kishinouyei_HW_4	Hawaii	1145
Pleurocorallium kishinouyei-5	KF854930	JX648031	kishinouyei_HW_5	Hawaii	1489.8
Pleurocorallium niveum-1	KF854840	JX648073	niveum_HW_1	Hawaii	524.2
Pleurocorallium niveum-2	KF854844	KF850233	niveum_HW_2	Hawaii	402–441
Pleurocorallium niveum-3	KF854893	KF850239	niveum_HW_3	Hawaii	366
Pleurocorallium niveum-4	KF854936	KF850244	niveum_HW_4	Hawaii	454.8
Pleurocorallium niveum-5	KF854934	KF850243	niveum_HW_5	Hawaii	431.2
Pleurocorallium niveum-6	KF854915	JX648071	niveum_HW_6	Hawaii	546.4
Pleurocorallium niveum-7	KF854935	JX648069	niveum_HW_7	Hawaii	409
Pleurocorallium niveum-8	KF854910	KF850241	niveum_HW_8	Hawaii	564.1
Pleurocorallium thrinax-1	KF854845	KF850246	thrinax_NC_1	New Caledonia	326–368
Pleurocorallium thrinax-2	KF854924	KF850268	thrinax_NC_2	New Caledonia	250–330
Pleurocorallium thrinax-3	KF854847	KF850248	thrinax_NC_3	New Caledonia	400-420
Corallium nix	KF854939	KF417751	nix_NC_1	New Caledonia	282–297
Corallium tortuosum-1	KF854874	KF850282	tortuosum_NC_3	New Caledonia	300
Corallium tortuosum-2	KF854887	JX648092	tortuosum_NC_1	New Caledonia	470–621
Corallium tortuosum-3	KF854920	KF850291	tortuosum_NC_2	New Caledonia	300–320
Corallium tortuosum-4	KF854888	JX648090	tortuosum_HW	Hawaii	378
Hemicorallium abyssale-1	KF854921	JX647975	abyssale_HW_1	Hawaii	1807
Hemicorallium abyssale-2	KF854868	KF850278	abyssale_HW_2	Hawaii	1742
Hemicorallium abyssale-3	KF854869	KF850279	abyssale_HW_3	Hawaii	1839
Hemicorallium bathyrubrum	KF854914	KF850292	bathyrubrum_NA	North Atlantic	2529
Hemicorallium bayeri	KF854886	JX648062	bayeri_NA	North Atlantic	759–776
Hemicorallium ducale-1	KF854838	JX647976	ducale_HW_1	Hawaii	1205
Hemicorallium ducale-2	KF854864	KF850270	ducale_HW_2	Hawaii	1370
Hemicorallium ducale-3	KF854839	JX648021	ducale_HW_3	Hawaii	1815
Hemicorallium ducale-4	KF854870	KF850280	ducale_HW_4	Hawaii	1350
Hemicorallium ducale-5	KF854860	KF850274	ducale_NC	New Caledonia	1567–1807
Hemicorallium imperiale-1	KF854899	JX648005	imperiale_HW_1	Hawaii	1343
Hemicorallium imperiale-2	KF854931	KF850297	imperiale_HW_2	Hawaii	1069
Hemicorallium imperiale-3	KF854903	JX648009	imperiale_HW_3	Hawaii	903
Hemicorallium imperiale-4	KF854843	JX648027	imperiale_HW_4	Hawaii	1080–1385
Hemicorallium imperiale-5	KF854928	JX648007	imperiale_HW_5	Hawaii	1069
Hemicorallium imperiale-6	KF854933	JX648012	imperiale_HW_6	Hawaii	536.8
Hemicorallium imperiale-7	KF854866	KF850277	imperiale_HW_7	Hawaii	545
Hemicorallium imperiale-8	KF854865	JX648020	imperiale_HW_8	Hawaii	544
Hemicorallium niobe	KF854905	JX648061	niobe_NA	Gulf of Mexico	1426
